# Evolutionarily recent transcription factors partake in human cell cycle regulation

**DOI:** 10.1101/2024.11.04.621792

**Authors:** Cyril Pulver, Romain Forey, Alex R. Lederer, Martina Begnis, Olga Rosspopoff, Joana Carlevaro-Fita, Filipe Martins, Evarist Planet, Julien Duc, Charlène Raclot, Sandra Offner, Alexandre Coudray, Arianna Dorschel, Didier Trono

## Abstract

The cell cycle is a fundamental process in eukaryotic biology and is accordingly controlled by a highly conserved core signaling cascade. However, whether recently evolved proteins also influence this process is unclear. Here, we systematically map the influence of evolutionarily recent transcription factors (TFs) on human cell cycle progression. We find that the genomic targets of select young TFs, many of which belong to the rapidly evolving Krüppel-associated box (KRAB) zinc-finger proteins (KZFP) family, exhibit synchronized cell cycle expression. Systematic perturbation studies reveal that silencing recent TFs disrupts normal cell cycle progression, which we experimentally confirm for ZNF519, a simian-restricted KZFP. Further, we show that the therian-specific KZFP ZNF274 sets the cell cycle expression and replication timing of hundreds of clustered genes. These findings highlight an underappreciated level of lineage specificity in cell cycle regulation.
