## Supplementary material for "Evolutionarily recent transcription factors partake in human cell cycle regulation": IndexTable

### Sheet: Sheet1
Name	Meta	NewName	ExcelFile	ToDO	MergedTable		Table in the text	Content
fig S1C GOBP enrichment imbalances		GOBP_S1E	GOBP		1 Excel		Table S1	GOBP enrichment for Fig S2C
go_perturbseq_all_genes_leading_to_imbalance		GOBP_S1J	GOBP				NotCited	GOBP enrichment for XXX
		GOBP_S2C
in_three_categories_GOBP		GOBP_S2F	GOBP				Table S2	GOBP enrichment for XXX
		GOBP_S2G
AllGenes_Ressource	RessourceTable	Rhythmicity_Perturb	MergedTable		1Excel	RemoveUselessColumn	NotCited	Joint information from the Rhythmicity assessment and the perturseq analysis using velocycle to assess effects on the cell cycle.
ForVennPrep_TFs_short	RessourceTable	Overlapp_3Cat	MergedTable			RemoveUselessColumn	NotCited	This table reports the overlap between: 1) Rhythmicity assessment, 2) perturseq analysis with velocycle to assess cell cycle effects, and 3) DNA-BP enrichment at TSS.
venn_result1729075547306454158	RessourceTable	Overlapp_3Cat	MergedTable				NotCited	Overlap of perturbation enrichment at the promoter for rhythmic genes.
venn_result1729075504128593455	RessourceTable	Overlapp_3Cat	MergedTable				NotCited	Overlap of perturbation enrichment at the promoter for rhythmic KZFPs.
venn_result1729151079850699118_AgeIntegration	RessourceTable	Overlapp_3Cat	MergedTable				NotCited	Overlap of perturbation enrichment at the promoter for recently evolved rhythmic KZFPs.
cells_per_cond_perturbseq			PerturbSeq		1Excel		NotCited	Number of cells for each perturbation in the perturseq RNA-seq dataset.
imbalances_umap_plot			PerturbSeq				NotCited	UMAP positions for each perturbation.
K562_perturbseq_imbalances_statistics			PerturbSeq				NotCited	Statistical results from Perturbseq and velocycle, showing attrition or accumulation in different cell cycle phases.
all_genes_cycling_info			Rhythmicity		1Excel		NotCited	Rhythmicity of genes throughout the cell cycle.
expr_zscore_RNAseq_cellcycle_romain			Rhythmicity				NotCited	Processed gene expression values during the cell cycle.
rhythm_for_plot			Rhythmicity				NotCited	Data table for plotting chronograms.
LU_K9KdLtE_vs_otherBins_enrichment_ENCODE_tronolabKZFPs			Rif1_Reanalysis		1Excel		NotCited	Processed data table for transcription factor (TF) enrichment at RIF1-independent regions for replication timing.
LU_K9KdLtLr_vs_otherBins_enrichment_ENCODE_tronolabKZFPs			Rif1_Reanalysis				NotCited	Processed data table for TF enrichment at RIF1-independent regions for replication timing.
ZNF519_OE			RNAseq		1Excel	RemoveUselessColumn	NotCited	Processed differential expression for ZNF519 overexpression.
ZNF519_KD			RNAseq			RemoveUselessColumn	NotCited	Processed differential expression for ZNF519 knockdown.
ZNF274_OE			RNAseq			RemoveUselessColumn	NotCited	Processed differential expression for ZNF274 overexpression.
TF_binding_enrichment_in_rhythmic_genes_from_each_phase_V3			TF_Enrichment		1Excel	RemoveUselessColumn	NotCited	TF enrichment according to cell cycle phases.
expr_zscore_RNAseq_cellcycle_romain			H3K9me3	ToMerge	1Excel		NotCited	Processed H3K9me3 signal over transcription start sites (TSS) from K562 cells.
gene_metadata_augmented_06.08.2024			GeneMetadata			RemoveUselessColumn	NotCited	Gene metadata.

### Sheet: Sheet2
Table	Content
TableS1_GOBP	Table with all the Gene Ontology analyses performed in the study.
TableS2_CCExpression	Table with the analysis of gene expression during the cell cycle.
TableS3_GeneMetadata	Table with the gene metadata extracted from various published studies used for the analysis.
TableS4_PerturbSeq	Table with the Perturb-seq RNA sequencing data.
TableS5_OverlapPerturbXRhythmicity	Table overlapping the analyses from Perturb-seq and the cell cycle transcriptome.
TableS6_DNABPEnrichment	Table with the results of the DNABP enrichment analysis over the genes based on their rhythmicity during the cell cycle.
TableS7_OverlapPerturbXRhythmicityXDNABPEnrichment	Table overlapping the analyses from Perturb-seq, the cell cycle transcriptome, and the DNABP enrichment at the promoters of rhythmic genes.
TableS8_RNA-seqZNF519OE	Table reporting the results of differential expression (DE) for genes upon the overexpression (OE) of ZNF519 in K562 cells.
TableS9_RNA-seqZNF519KD	Table reporting the results of differential expression (DE) for genes upon the knockdown (KD) of ZNF519 in K562 cells.
TableS10_RNA-seqZNF274KOCellCycleSorted	Table reporting the normalized counts for genes upon the knockout (KO) of ZNF274 in HEK293T cells and following FACS sorting into two populations according to the cell cycle.
TableS11_Reanalysis_RepliseqRIF1KO	Table reporting the re-analysis of the Repli-seq data from RIF1-KO (Klein et al., 2021).
