## Supplementary material for "Evolutionarily recent transcription factors partake in human cell cycle regulation": TableS7

### Sheet: Index
Name of Result Files	List of Genes Crossed
Overlap1	The TF is enriched at rhythmic gene promoters / The TF is rhythmic / Depletion of the TF alters the cell cycle
Overlap2	The TF is a KZFP / The TF is enriched at rhythmic gene promoters / The TF is rhythmic / Depletion of the TF alters the cell cycle
Overlap3	The TF recently emerged (<250 mya) but is not a KZFP / The TF is a KZFP / The TF is enriched at rhythmic gene promoters / The TF is rhythmic / Depletion of the TF alters the cell cycle
Columns in the Result Files
Names	Lists where the gene is detected
Total	Number of genes in the combination
Elements	Names of the elements

### Sheet: Overlapp1
Names	total	elements
The TF is enriched at rhythmic gene promoters/Depletion of the TF alters the cell cycle/The TF is rhythmic/	75	E2F8
		KLF1
		VEZF1
		RBM15
		ZNF84
		RCOR1
		PML
		USF2
		THRAP3
		MAX
		PHF20
		SIX5
		NFIX
		TFDP1
		SP1
		ZBTB1
		TFAP4
		TAF1
		EZH2
		ZKSCAN8
		ZNF574
		FOS
		RBM4
		SMARCA4
		SETDB1
		SUPT5H
		ZNF334
		CEBPG
		SP2
		ZNF311
		ZNF319
		ZNF641
		SUZ12
		MCM2
		CBFA2T2
		MYBL2
		DPF2
		RUNX1
		RB1
		OTX1
		MTA1
		ERF
		ASH1L
		ZBTB43
		KLF6
		ZNF587
		LEF1
		MNT
		RAD51
		KLF15
		TFE3
		ZNF586
		GTF2E2
		NFYB
		XRCC5
		ELF4
		ZNF740
		TCF7
		HNRNPUL1
		NFATC3
		ZBTB5
		TBP
		DMBX1
		TOE1
		ZSCAN22
		MYC
		TRIM25
		HNRNPL
		GTF3C2
		CTCF
		KAT7
		FOXK1
		TRIM24
		ZNF519
		CBFA2T3
The TF is enriched at rhythmic gene promoters/Depletion of the TF alters the cell cycle	96	AGO1
		ZNF548
		FOXP4
		NBN
		ZNF189
		CHCHD3
		ZNF528
		MIER1
		FOXJ3
		IRF1
		SRSF7
		ZNF512
		ZFP91
		CHD7
		SNRNP70
		GTF2A2
		ZNF83
		ATF3
		SIRT6
		MXI1
		ZNF257
		ZNF749
		TBPL1
		CREB1
		SMAD1
		POLR2B
		ZBTB9
		MAFK
		HMG20A
		ATF2
		ZNF41
		HMGN3
		FUS
		TAL1
		PATZ1
		GATAD2A
		ZBED1
		ATF1
		ETS1
		TCF12
		NCOA1
		CHD4
		ZNF639
		BHLHE40
		TRIM28
		EGR1
		RBFOX2
		E4F1
		ZNF7
		POLR2A
		ZNF26
		NRF1
		NR3C1
		YY1
		ZNF143
		ZC3H11A
		NR2C1
		KDM1A
		PHB2
		NFRKB
		DEAF1
		AFF4
		ZNF281
		GTF2I
		RBBP5
		CREB3
		FOXP1
		MXD1
		RBM39
		RAD21
		PCBP2
		ZNF644
		ADNP
		SCRT1
		ZNF282
		ZBTB7A
		SKIL
		SIN3A
		TCF15
		CEBPZ
		ZNF479
		HMBOX1
		ZKSCAN1
		PHB
		KLF10
		ZNF12
		ELK3
		ETV6
		JUN
		CCNT2
		E2F3
		DDX20
		SMAD5
		NR2F2
		ZBTB17
		RLF
The TF is enriched at rhythmic gene promoters/The TF is rhythmic/	128	CREB3L1
		MEF2D
		KDM5B
		NFE2
		EP300
		MITF
		ID3
		ZBTB12
		ZNF783
		RFX5
		PRPF4
		SMARCC2
		CBFB
		ZNF764
		MLLT1
		ELK1
		SNIP1
		FOXK2
		FOXO4
		SMC3
		HES1
		GABPB2
		ZNF354B
		SMAD3
		ZNF274
		SPI1
		BCLAF1
		RREB1
		KLF16
		FOXM1
		ZNF317
		ZNF786
		LCOR
		EP400
		STAG1
		ZKSCAN5
		MEIS2
		SAP30
		ZNF239
		MEF2A
		ZBTB2
		ESRRA
		ZSCAN32
		E2F1
		NCOR1
		RBM22
		PRDM10
		ZNF318
		ZNF609
		ZNF382
		ZNF467
		ATF7
		KDM4B
		RELA
		ELF2
		NR2C2
		NFYA
		HCFC1
		ZEB2
		FOXJ2
		GATA1
		ZFP64
		ATF6
		BRD4
		ZNF324
		JUND
		PCBP1
		ZNF384
		TCF7L2
		RFX1
		ZNF511
		ZNF431
		ETV5
		NONO
		ZC3H4
		HNRNPLL
		NCOA2
		GATA2
		ZMIZ1
		CTBP1
		ZSCAN29
		E2F6
		CUX1
		YBX3
		NFXL1
		TCFL5
		ARHGAP35
		PKNOX1
		ARID4B
		KLF13
		ZNF134
		ZNF592
		SREBF1
		DMTF1
		UBTF
		CDC5L
		E2F5
		CTCFL
		GABPB1
		STAT6
		CXXC5
		CEBPB
		GATAD2B
		ZNF341
		ARID1B
		E2F7
		SP4
		EGR3
		ATF4
		GMEB1
		PBX2
		FOSL1
		ZNF776
		TRIP13
		SRF
		ZNF3
		FOXA3
		HMGXB4
		PTTG1
		SIN3B
		PTBP1
		KAT2B
		PHF21A
		ZMYM3
		SAFB
		ZBTB14
		ZNF165
		ZFX
Depletion of the TF alters the cell cycle/The TF is rhythmic/	48	PPARD
		ZNF695
		ZNF676
		BRCA1
		ZNF717
		ZNF430
		RBM17
		ZNF16
		ZNF699
		ZNF669
		ZNF529
		MCM7
		NELFE
		ZNF211
		ZNF75A
		ZNF841
		STAT5B
		ZNF331
		ZNF728
		EHMT2
		ZNF483
		ZNF160
		ZNF543
		MCM3
		ZNF585B
		SNAI1
		TEAD2
		CREBBP
		ZNF726
		XRCC3
		ZNF518B
		ZNF789
		ZNF565
		ZNF490
		KAT8
		ZNF514
		ESRRB
		SREBF2
		ZNF653
		ILF3
		ZNF557
		ZKSCAN2
		ZNF850
		ZNF383
		ZNF846
		ZNF200
		ZNF304
		ZNF461
The TF is enriched at rhythmic gene promoters/	147	MLX
		FEZF1
		POLR2G
		ZNF554
		GLIS1
		BRD9
		HNRNPH1
		AFF1
		MTA2
		TAF9B
		RBM34
		HLTF
		L3MBTL2
		TEAD1
		NR2F1
		CHD1
		TAF7
		ZNF202
		LARP7
		ZIC2
		MTA3
		PRDM9
		ZNF197
		DACH1
		ZNF793
		ZC3H8
		ZNF148
		IKZF1
		ZBTB33
		MGA
		GTF2F1
		ZBTB48
		CHD2
		NR4A1
		ZNF322
		ARNT
		ZNF766
		JUNB
		REST
		ZSCAN16
		FIP1L1
		ZNF449
		ZNF175
		ARID3A
		CSDE1
		NKRF
		ZNF692
		SRSF1
		ZNF35
		ZNF534
		TBL1XR1
		THRB
		ZBTB11
		HDAC8
		ZNF589
		ZNF24
		THAP1
		ZNF584
		ZNF395
		HDAC2
		ZNF121
		TBX18
		RHOXF2B
		GTF2B
		MYNN
		ZNF79
		DIDO1
		ZNF407
		KHSRP
		TARDBP
		STAT5A
		KLF14
		ZNF350
		ZNF540
		POLR2H
		IRF2
		USF1
		ZNF507
		CC2D1A
		ZNF583
		NR2F6
		PHF8
		SOX6
		RNF2
		HDAC3
		ZNF100
		ZNF626
		ZNF263
		TCF3
		BACH1
		MAFG
		ZFP36
		CBX3
		ZNF76
		ZNF700
		EGR2
		SMARCA5
		CGGBP1
		ZNF830
		NR1H2
		HBP1
		HSF4
		ZNF124
		CBX1
		POU5F1
		HDAC1
		BMI1
		ZHX1
		HNRNPK
		ELF1
		ZBTB26
		ZNF468
		E2F4
		KLF12
		TFCP2
		HDGF
		NEUROD1
		ZNF30
		ZNF770
		TAF15
		ZZZ3
		ZNF436
		U2AF1
		SMAD4
		BCL6
		RBM25
		NFIC
		BCOR
		ETV1
		IRF9
		ZNF444
		ZNF724
		ARID2
		SRSF3
		ZNF682
		MBD2
		MAFF
		ZNF184
		SMARCE1
		MAZ
		CBX2
		GABPA
		ZBTB40
		CREM
		ZNF215
		TEAD4
		ZNF33B
Depletion of the TF alters the cell cycle	76	ZNF727
		SLC30A9
		ZNF577
		ZNF684
		ZNF329
		ZNF785
		ZSCAN18
		ZNF85
		ZNF446
		ZNF114
		ZNF555
		ZNF182
		SFPQ
		KLF7
		ZNF277
		ZNF808
		ZNF484
		ZNF154
		ZNF71
		ZNF880
		ZFP69B
		ZNF674
		SNAPC5
		ZNF81
		ZNF549
		GTF3A
		ZNF721
		ZNF655
		ZNF415
		DLX4
		MTF1
		MECOM
		ZNF595
		ZNF470
		ZNF568
		ZNF354C
		ZNF782
		ZNF607
		ZNF419
		COPS2
		POLR3G
		ZNF439
		TSHZ1
		ZNF668
		ZNF792
		ZFP30
		ZNF157
		BDP1
		ZNF671
		ZNF217
		PRDM6
		ZNF613
		ZNF714
		ZNF222
		ZNF418
		BRF2
		ZNF570
		ZNF2
		ZNF662
		ZNF551
		ZNF630
		ZNF480
		RFX7
		ZNF18
		ZNF621
		ZFP57
		ZNF33A
		PHTF2
		ZNF267
		ZNF696
		NUFIP1
		ZNF90
		MBD1
		ZNF22
		ZNF224
		ZNF429
The TF is rhythmic	77	ZNF416
		ZBTB42
		ZNF140
		HOMEZ
		ZNF563
		ZNF701
		POLR3A
		SMAD2
		ZBTB34
		HMG20B
		ZNF174
		ZNF44
		ZNF347
		ZNF619
		PRMT5
		ZNF571
		ZNF397
		ZNF43
		FOXA1
		ZNF596
		THAP7
		ZNF784
		ZNF433
		ZNF552
		HOXB6
		ZNF320
		ZNF34
		ZNF527
		ZNF441
		ZNF432
		HEY1
		ZNF566
		ZNF180
		ZNF169
		ZNF730
		ZNF778
		ZNF708
		THRA
		ZNF805
		CAMTA2
		BRF1
		ZNF772
		SRSF9
		ZNF417
		CHAMP1
		ZNF496
		ZNF768
		ZNF550
		ZNF254
		XRCC4
		ZNF264
		ZNF442
		ZNF627
		ZNF620
		ZNF561
		TGIF2
		ZNF736
		ZKSCAN3
		ZNF101
		ZFP90
		ZNF136
		ZNF689
		CBX5
		ZNF266
		PYGO2
		ZNF250
		ZNF398
		ZBTB49
		ZNF845
		ZFP1
		ZFP82
		ZNF675
		ZNF74
		ZNF260
		ZNF17
		HDAC6
		RERE

### Sheet: Overlapp2
Names	total	elements
The TF is enriched at rhythmic gene promoters/The TF is a KZFP /Depletion of the TF alters the cell cycle/The TF is rhythmic/	8	ZNF84
		ZKSCAN8
		ZNF334
		ZNF311
		ZNF641
		ZNF587
		ZNF586
		ZNF519
The TF is enriched at rhythmic gene promoters/Depletion of the TF alters the cell cycle/The TF is rhythmic/	67	E2F8
		KLF1
		VEZF1
		RBM15
		RCOR1
		PML
		USF2
		THRAP3
		MAX
		PHF20
		SIX5
		NFIX
		TFDP1
		SP1
		ZBTB1
		TFAP4
		TAF1
		EZH2
		ZNF574
		FOS
		RBM4
		SMARCA4
		SETDB1
		SUPT5H
		CEBPG
		SP2
		ZNF319
		SUZ12
		MCM2
		CBFA2T2
		MYBL2
		DPF2
		RUNX1
		RB1
		OTX1
		MTA1
		ERF
		ASH1L
		ZBTB43
		KLF6
		LEF1
		MNT
		RAD51
		KLF15
		TFE3
		GTF2E2
		NFYB
		XRCC5
		ELF4
		ZNF740
		TCF7
		HNRNPUL1
		NFATC3
		ZBTB5
		TBP
		DMBX1
		TOE1
		ZSCAN22
		MYC
		TRIM25
		HNRNPL
		GTF3C2
		CTCF
		KAT7
		FOXK1
		TRIM24
		CBFA2T3
The TF is enriched at rhythmic gene promoters/The TF is a KZFP /Depletion of the TF alters the cell cycle	13	ZNF548
		ZNF189
		ZNF528
		ZNF83
		ZNF257
		ZNF749
		ZNF41
		ZNF7
		ZNF26
		ZNF282
		ZNF479
		ZKSCAN1
		ZNF12
The TF is enriched at rhythmic gene promoters/The TF is a KZFP /The TF is rhythmic/	14	ZNF783
		ZNF764
		ZNF354B
		ZNF274
		ZNF317
		ZNF786
		ZKSCAN5
		ZNF239
		ZNF382
		ZNF324
		ZNF431
		ZNF134
		ZNF776
		ZNF3
The TF is a KZFP /Depletion of the TF alters the cell cycle/The TF is rhythmic/	28	ZNF695
		ZNF676
		ZNF717
		ZNF430
		ZNF699
		ZNF669
		ZNF529
		ZNF211
		ZNF75A
		ZNF841
		ZNF331
		ZNF728
		ZNF483
		ZNF160
		ZNF543
		ZNF585B
		ZNF726
		ZNF789
		ZNF565
		ZNF490
		ZNF514
		ZNF557
		ZKSCAN2
		ZNF850
		ZNF383
		ZNF846
		ZNF304
		ZNF461
The TF is enriched at rhythmic gene promoters/Depletion of the TF alters the cell cycle	83	AGO1
		FOXP4
		NBN
		CHCHD3
		MIER1
		FOXJ3
		IRF1
		SRSF7
		ZNF512
		ZFP91
		CHD7
		SNRNP70
		GTF2A2
		ATF3
		SIRT6
		MXI1
		TBPL1
		CREB1
		SMAD1
		POLR2B
		ZBTB9
		MAFK
		HMG20A
		ATF2
		HMGN3
		FUS
		TAL1
		PATZ1
		GATAD2A
		ZBED1
		ATF1
		ETS1
		TCF12
		NCOA1
		CHD4
		ZNF639
		BHLHE40
		TRIM28
		EGR1
		RBFOX2
		E4F1
		POLR2A
		NRF1
		NR3C1
		YY1
		ZNF143
		ZC3H11A
		NR2C1
		KDM1A
		PHB2
		NFRKB
		DEAF1
		AFF4
		ZNF281
		GTF2I
		RBBP5
		CREB3
		FOXP1
		MXD1
		RBM39
		RAD21
		PCBP2
		ZNF644
		ADNP
		SCRT1
		ZBTB7A
		SKIL
		SIN3A
		TCF15
		CEBPZ
		HMBOX1
		PHB
		KLF10
		ELK3
		ETV6
		JUN
		CCNT2
		E2F3
		DDX20
		SMAD5
		NR2F2
		ZBTB17
		RLF
The TF is enriched at rhythmic gene promoters/Test/The TF is rhythmic/	114	CREB3L1
		MEF2D
		KDM5B
		NFE2
		EP300
		MITF
		ID3
		ZBTB12
		RFX5
		PRPF4
		SMARCC2
		CBFB
		MLLT1
		ELK1
		SNIP1
		FOXK2
		FOXO4
		SMC3
		HES1
		GABPB2
		SMAD3
		SPI1
		BCLAF1
		RREB1
		KLF16
		FOXM1
		LCOR
		EP400
		STAG1
		MEIS2
		SAP30
		MEF2A
		ZBTB2
		ESRRA
		ZSCAN32
		E2F1
		NCOR1
		RBM22
		PRDM10
		ZNF318
		ZNF609
		ZNF467
		ATF7
		KDM4B
		RELA
		ELF2
		NR2C2
		NFYA
		HCFC1
		ZEB2
		FOXJ2
		GATA1
		ZFP64
		ATF6
		BRD4
		JUND
		PCBP1
		ZNF384
		TCF7L2
		RFX1
		ZNF511
		ETV5
		NONO
		ZC3H4
		HNRNPLL
		NCOA2
		GATA2
		ZMIZ1
		CTBP1
		ZSCAN29
		E2F6
		CUX1
		YBX3
		NFXL1
		TCFL5
		ARHGAP35
		PKNOX1
		ARID4B
		KLF13
		ZNF592
		SREBF1
		DMTF1
		UBTF
		CDC5L
		E2F5
		CTCFL
		GABPB1
		STAT6
		CXXC5
		CEBPB
		GATAD2B
		ZNF341
		ARID1B
		E2F7
		SP4
		EGR3
		ATF4
		GMEB1
		PBX2
		FOSL1
		TRIP13
		SRF
		FOXA3
		HMGXB4
		PTTG1
		SIN3B
		PTBP1
		KAT2B
		PHF21A
		ZMYM3
		SAFB
		ZBTB14
		ZNF165
		ZFX
The TF is enriched at rhythmic gene promoters/The TF is a KZFP	26	ZNF554
		ZNF202
		PRDM9
		ZNF197
		ZNF793
		ZNF766
		ZNF175
		ZNF534
		ZNF589
		ZNF584
		ZNF350
		ZNF540
		ZNF583
		ZNF100
		ZNF626
		ZNF263
		ZNF700
		ZNF124
		ZNF468
		ZNF30
		ZNF436
		ZNF724
		ZNF682
		ZNF184
		ZNF215
		ZNF33B
Depletion of the TF alters the cell cycle/The TF is rhythmic/	20	PPARD
		BRCA1
		RBM17
		ZNF16
		MCM7
		NELFE
		STAT5B
		EHMT2
		MCM3
		SNAI1
		TEAD2
		CREBBP
		XRCC3
		ZNF518B
		KAT8
		ESRRB
		SREBF2
		ZNF653
		ILF3
		ZNF200
The TF is a KZFP /Depletion of the TF alters the cell cycle	51	ZNF727
		ZNF577
		ZNF684
		ZNF785
		ZNF85
		ZNF446
		ZNF114
		ZNF555
		ZNF182
		ZNF808
		ZNF484
		ZNF154
		ZNF71
		ZNF880
		ZFP69B
		ZNF674
		ZNF81
		ZNF549
		ZNF721
		ZNF655
		ZNF415
		ZNF595
		ZNF470
		ZNF568
		ZNF354C
		ZNF782
		ZNF607
		ZNF419
		ZNF439
		ZNF792
		ZFP30
		ZNF157
		ZNF671
		ZNF613
		ZNF714
		ZNF222
		ZNF418
		ZNF570
		ZNF2
		ZNF662
		ZNF551
		ZNF630
		ZNF480
		ZNF18
		ZNF621
		ZFP57
		ZNF33A
		ZNF267
		ZNF90
		ZNF224
		ZNF429
The TF is a KZFP /The TF is rhythmic/	48	ZNF416
		ZNF140
		ZNF563
		ZNF701
		ZNF44
		ZNF347
		ZNF619
		ZNF571
		ZNF43
		ZNF596
		ZNF433
		ZNF552
		ZNF320
		ZNF34
		ZNF527
		ZNF441
		ZNF432
		ZNF566
		ZNF180
		ZNF169
		ZNF730
		ZNF778
		ZNF708
		ZNF805
		ZNF772
		ZNF417
		ZNF550
		ZNF254
		ZNF264
		ZNF442
		ZNF627
		ZNF620
		ZNF561
		ZNF736
		ZKSCAN3
		ZNF101
		ZFP90
		ZNF136
		ZNF689
		ZNF266
		ZNF250
		ZNF398
		ZNF845
		ZFP1
		ZFP82
		ZNF675
		ZNF74
		ZNF17
The TF is enriched at rhythmic gene promoters	121	MLX
		FEZF1
		POLR2G
		GLIS1
		BRD9
		HNRNPH1
		AFF1
		MTA2
		TAF9B
		RBM34
		HLTF
		L3MBTL2
		TEAD1
		NR2F1
		CHD1
		TAF7
		LARP7
		ZIC2
		MTA3
		DACH1
		ZC3H8
		ZNF148
		IKZF1
		ZBTB33
		MGA
		GTF2F1
		ZBTB48
		CHD2
		NR4A1
		ZNF322
		ARNT
		JUNB
		REST
		ZSCAN16
		FIP1L1
		ZNF449
		ARID3A
		CSDE1
		NKRF
		ZNF692
		SRSF1
		ZNF35
		TBL1XR1
		THRB
		ZBTB11
		HDAC8
		ZNF24
		THAP1
		ZNF395
		HDAC2
		ZNF121
		TBX18
		RHOXF2B
		GTF2B
		MYNN
		ZNF79
		DIDO1
		ZNF407
		KHSRP
		TARDBP
		STAT5A
		KLF14
		POLR2H
		IRF2
		USF1
		ZNF507
		CC2D1A
		NR2F6
		PHF8
		SOX6
		RNF2
		HDAC3
		TCF3
		BACH1
		MAFG
		ZFP36
		CBX3
		ZNF76
		EGR2
		SMARCA5
		CGGBP1
		ZNF830
		NR1H2
		HBP1
		HSF4
		CBX1
		POU5F1
		HDAC1
		BMI1
		ZHX1
		HNRNPK
		ELF1
		ZBTB26
		E2F4
		KLF12
		TFCP2
		HDGF
		NEUROD1
		ZNF770
		TAF15
		ZZZ3
		U2AF1
		SMAD4
		BCL6
		RBM25
		NFIC
		BCOR
		ETV1
		IRF9
		ZNF444
		ARID2
		SRSF3
		MBD2
		MAFF
		SMARCE1
		MAZ
		CBX2
		GABPA
		ZBTB40
		CREM
		TEAD4
Depletion of the TF alters the cell cycle	25	SLC30A9
		ZNF329
		ZSCAN18
		SFPQ
		KLF7
		ZNF277
		SNAPC5
		GTF3A
		DLX4
		MTF1
		MECOM
		COPS2
		POLR3G
		TSHZ1
		ZNF668
		BDP1
		ZNF217
		PRDM6
		BRF2
		RFX7
		PHTF2
		ZNF696
		NUFIP1
		MBD1
		ZNF22
The TF is rhythmic/	29	ZBTB42
		HOMEZ
		POLR3A
		SMAD2
		ZBTB34
		HMG20B
		ZNF174
		PRMT5
		ZNF397
		FOXA1
		THAP7
		ZNF784
		HOXB6
		HEY1
		THRA
		CAMTA2
		BRF1
		SRSF9
		CHAMP1
		ZNF496
		ZNF768
		XRCC4
		TGIF2
		CBX5
		PYGO2
		ZBTB49
		ZNF260
		HDAC6
		RERE
The TF is a KZFP	99	ZNF333
		ZNF225
		ZNF485
		ZNF492
		ZNF45
		ZNF610
		ZNF799
		ZNF394
		ZNF473
		ZFP28
		ZNF248
		ZNF181
		ZNF582
		ZNF506
		ZNF454
		ZNF879
		ZFP14
		ZNF212
		ZNF283
		ZNF23
		ZNF141
		ZNF285
		ZNF132
		ZNF10
		ZNF302
		ZNF25
		ZNF8
		ZNF300
		ZNF777
		ZNF284
		ZNF605
		ZNF460
		ZNF836
		ZIM2
		ZNF547
		ZNF716
		ZNF670
		ZNF707
		ZNF573
		ZNF616
		ZNF705B
		ZNF585A
		ZNF765
		ZNF273
		ZNF606
		ZNF425
		ZNF343
		ZNF205
		ZNF667
		ZNF891
		ZNF564
		ZNF525
		ZNF680
		ZNF93
		ZNF337
		ZNF615
		ZNF649
		ZNF567
		ZNF443
		ZNF578
		ZNF135
		ZNF77
		ZIM3
		ZNF614
		ZNF28
		ZNF253
		ZNF546
		ZNF19
		ZFP69
		ZNF790
		ZNF823
		ZNF681
		ZNF37A
		ZNF860
		ZNF354A
		ZNF677
		ZNF324B
		ZNF195
		ZNF780B
		ZNF530
		ZNF223
		ZNF57
		ZKSCAN7
		ZNF133
		ZNF486
		ZNF214
		ZNF816
		ZNF829
		RBAK
		ZNF562
		ZNF611
		ZNF75D
		ZNF251
		ZNF440
		ZIK1
		ZNF445
		ZNF558
		ZNF780A
		ZNF287

### Sheet: Overlapp3
Names	total	elements
The TF is enriched at rhythmic gene promoters/The TF is a KZFP /Depletion of the TF alters the cell cycle/The TF is rhythmic/The TF recently emerged (<250 mya) but is not a KZFP	8	ZNF84
		ZKSCAN8
		ZNF334
		ZNF311
		ZNF641
		ZNF587
		ZNF586
		ZNF519
The TF is enriched at rhythmic gene promoters/Depletion of the TF alters the cell cycle/The TF is rhythmic/The TF recently emerged (<250 mya) but is not a KZFP	3	KLF1
		PML
		ZSCAN22
The TF is enriched at rhythmic gene promoters/The TF is a KZFP /Depletion of the TF alters the cell cycle/The TF recently emerged (<250 mya) but is not a KZFP	12	ZNF548
		ZNF189
		ZNF528
		ZNF83
		ZNF257
		ZNF749
		ZNF41
		ZNF7
		ZNF26
		ZNF479
		ZKSCAN1
		ZNF12
The TF is enriched at rhythmic gene promoters/The TF is a KZFP /The TF is rhythmic/The TF recently emerged (<250 mya) but is not a KZFP	13	ZNF764
		ZNF354B
		ZNF274
		ZNF317
		ZNF786
		ZKSCAN5
		ZNF239
		ZNF382
		ZNF324
		ZNF431
		ZNF134
		ZNF776
		ZNF3
The TF is a KZFP /Depletion of the TF alters the cell cycle/The TF is rhythmic/The TF recently emerged (<250 mya) but is not a KZFP	28	ZNF695
		ZNF676
		ZNF717
		ZNF430
		ZNF699
		ZNF669
		ZNF529
		ZNF211
		ZNF75A
		ZNF841
		ZNF331
		ZNF728
		ZNF483
		ZNF160
		ZNF543
		ZNF585B
		ZNF726
		ZNF789
		ZNF565
		ZNF490
		ZNF514
		ZNF557
		ZKSCAN2
		ZNF850
		ZNF383
		ZNF846
		ZNF304
		ZNF461
The TF is enriched at rhythmic gene promoters/The TF is rhythmic/The TF recently emerged (<250 mya) but is not a KZFP	6	KLF16
		ZSCAN32
		PCBP1
		ZSCAN29
		FOXA3
		ZNF165
The TF is enriched at rhythmic gene promoters/The TF is a KZFP /The TF recently emerged (<250 mya) but is not a KZFP	27	ZNF554
		ZNF202
		PRDM9
		ZNF197
		ZNF793
		ZNF766
		ZNF175
		ZNF534
		ZNF589
		ZNF584
		ZNF79
		ZNF350
		ZNF540
		ZNF583
		ZNF100
		ZNF626
		ZNF263
		ZNF700
		ZNF124
		ZNF468
		ZNF30
		ZNF436
		ZNF724
		ZNF682
		ZNF184
		ZNF215
		ZNF33B
Depletion of the TF alters the cell cycle/The TF is rhythmic/The TF recently emerged (<250 mya) but is not a KZFP	2	ZNF16
		ZNF200
The TF is a KZFP /Depletion of the TF alters the cell cycle/The TF recently emerged (<250 mya) but is not a KZFP	51	ZNF727
		ZNF577
		ZNF684
		ZNF785
		ZNF85
		ZNF446
		ZNF114
		ZNF555
		ZNF182
		ZNF808
		ZNF484
		ZNF154
		ZNF71
		ZNF880
		ZFP69B
		ZNF674
		ZNF81
		ZNF549
		ZNF721
		ZNF655
		ZNF415
		ZNF595
		ZNF470
		ZNF568
		ZNF354C
		ZNF782
		ZNF607
		ZNF419
		ZNF439
		ZNF792
		ZFP30
		ZNF157
		ZNF671
		ZNF613
		ZNF714
		ZNF222
		ZNF418
		ZNF570
		ZNF2
		ZNF662
		ZNF551
		ZNF630
		ZNF480
		ZNF18
		ZNF621
		ZFP57
		ZNF33A
		ZNF267
		ZNF90
		ZNF224
		ZNF429
The TF is a KZFP /The TF is rhythmic/The TF recently emerged (<250 mya) but is not a KZFP	48	ZNF416
		ZNF140
		ZNF563
		ZNF701
		ZNF44
		ZNF347
		ZNF619
		ZNF571
		ZNF43
		ZNF596
		ZNF433
		ZNF552
		ZNF320
		ZNF34
		ZNF527
		ZNF441
		ZNF432
		ZNF566
		ZNF180
		ZNF169
		ZNF730
		ZNF778
		ZNF708
		ZNF805
		ZNF772
		ZNF417
		ZNF496
		ZNF550
		ZNF254
		ZNF264
		ZNF442
		ZNF627
		ZNF620
		ZNF561
		ZNF736
		ZKSCAN3
		ZNF101
		ZFP90
		ZNF136
		ZNF689
		ZNF266
		ZNF250
		ZNF845
		ZFP1
		ZFP82
		ZNF675
		ZNF74
		ZNF17
The TF is enriched at rhythmic gene promoters/Depletion of the TF alters the cell cycle/The TF is rhythmic/	64	E2F8
		VEZF1
		RBM15
		RCOR1
		USF2
		THRAP3
		MAX
		PHF20
		SIX5
		NFIX
		SP1
		TFDP1
		ZBTB1
		TFAP4
		TAF1
		EZH2
		ZNF574
		FOS
		RBM4
		SMARCA4
		SETDB1
		SUPT5H
		CEBPG
		SP2
		ZNF319
		SUZ12
		MCM2
		CBFA2T2
		MYBL2
		DPF2
		RUNX1
		RB1
		OTX1
		MTA1
		ERF
		ASH1L
		ZBTB43
		KLF6
		LEF1
		MNT
		RAD51
		KLF15
		TFE3
		GTF2E2
		NFYB
		XRCC5
		ELF4
		ZNF740
		TCF7
		HNRNPUL1
		NFATC3
		ZBTB5
		TBP
		DMBX1
		TOE1
		MYC
		TRIM25
		HNRNPL
		GTF3C2
		CTCF
		KAT7
		FOXK1
		TRIM24
		CBFA2T3
The TF is enriched at rhythmic gene promoters/The TF recently emerged (<250 mya) but is not a KZFP	12	TAF7
		ZC3H8
		ZNF322
		ZSCAN16
		ZNF449
		ZNF35
		ZNF24
		ZNF121
		RHOXF2B
		STAT5A
		NR1H2
		ZNF444
Depletion of the TF alters the cell cycle/The TF recently emerged (<250 mya) but is not a KZFP	4	ZNF329
		ZSCAN18
		ZNF696
		ZNF22
The TF is rhythmic/The TF recently emerged (<250 mya) but is not a KZFP	4	ZNF174
		ZNF397
		ZNF768
		ZNF260
The TF is a KZFP /The TF recently emerged (<250 mya) but is not a KZFP	98	ZNF333
		ZNF225
		ZNF485
		ZNF492
		ZNF45
		ZNF610
		ZNF799
		ZNF394
		ZNF473
		ZFP28
		ZNF248
		ZNF181
		ZNF582
		ZNF506
		ZNF454
		ZNF879
		ZFP14
		ZNF212
		ZNF283
		ZNF23
		ZNF141
		ZNF285
		ZNF132
		ZNF10
		ZNF302
		ZNF25
		ZNF8
		ZNF300
		ZNF605
		ZNF284
		ZNF460
		ZNF836
		ZIM2
		ZNF547
		ZNF716
		ZNF670
		ZNF707
		ZNF573
		ZNF616
		ZNF705B
		ZNF585A
		ZNF765
		ZNF273
		ZNF606
		ZNF425
		ZNF343
		ZNF205
		ZNF667
		ZNF891
		ZNF564
		ZNF525
		ZNF680
		ZNF93
		ZNF337
		ZNF615
		ZNF649
		ZNF567
		ZNF443
		ZNF578
		ZNF135
		ZNF77
		ZNF614
		ZIM3
		ZNF28
		ZNF253
		ZNF546
		ZNF19
		ZFP69
		ZNF790
		ZNF823
		ZNF681
		ZNF37A
		ZNF860
		ZNF354A
		ZNF677
		ZNF324B
		ZNF195
		ZNF780B
		ZNF530
		ZNF223
		ZNF57
		ZKSCAN7
		ZNF133
		ZNF486
		ZNF214
		ZNF816
		ZNF829
		RBAK
		ZNF562
		ZNF611
		ZNF75D
		ZNF251
		ZNF440
		ZIK1
		ZNF445
		ZNF558
		ZNF780A
		ZNF287
The TF is enriched at rhythmic gene promoters/Depletion of the TF alters the cell cycle	84	AGO1
		FOXP4
		NBN
		CHCHD3
		MIER1
		FOXJ3
		IRF1
		SRSF7
		ZNF512
		ZFP91
		CHD7
		SNRNP70
		GTF2A2
		ATF3
		SIRT6
		MXI1
		TBPL1
		CREB1
		SMAD1
		POLR2B
		ZBTB9
		MAFK
		HMG20A
		ATF2
		HMGN3
		FUS
		TAL1
		PATZ1
		GATAD2A
		ZBED1
		ATF1
		ETS1
		TCF12
		NCOA1
		CHD4
		ZNF639
		BHLHE40
		TRIM28
		EGR1
		RBFOX2
		E4F1
		POLR2A
		NRF1
		NR3C1
		YY1
		ZNF143
		ZC3H11A
		NR2C1
		KDM1A
		PHB2
		NFRKB
		AFF4
		DEAF1
		ZNF281
		GTF2I
		RBBP5
		CREB3
		FOXP1
		MXD1
		RBM39
		RAD21
		PCBP2
		ZNF644
		ADNP
		SCRT1
		ZNF282
		ZBTB7A
		SKIL
		SIN3A
		TCF15
		CEBPZ
		HMBOX1
		PHB
		KLF10
		ELK3
		ETV6
		JUN
		CCNT2
		E2F3
		DDX20
		SMAD5
		NR2F2
		ZBTB17
		RLF
The TF is enriched at rhythmic gene promoters/The TF is rhythmic/	109	CREB3L1
		MEF2D
		KDM5B
		NFE2
		EP300
		MITF
		ID3
		ZBTB12
		ZNF783
		RFX5
		PRPF4
		SMARCC2
		CBFB
		MLLT1
		ELK1
		SNIP1
		FOXK2
		FOXO4
		SMC3
		HES1
		GABPB2
		SMAD3
		SPI1
		BCLAF1
		RREB1
		FOXM1
		LCOR
		EP400
		STAG1
		MEIS2
		SAP30
		MEF2A
		ZBTB2
		ESRRA
		E2F1
		NCOR1
		RBM22
		PRDM10
		ZNF318
		ZNF609
		ZNF467
		ATF7
		KDM4B
		RELA
		ELF2
		NR2C2
		NFYA
		HCFC1
		ZEB2
		FOXJ2
		GATA1
		ZFP64
		ATF6
		BRD4
		JUND
		ZNF384
		TCF7L2
		RFX1
		ZNF511
		ETV5
		NONO
		ZC3H4
		HNRNPLL
		NCOA2
		GATA2
		ZMIZ1
		CTBP1
		E2F6
		CUX1
		YBX3
		NFXL1
		TCFL5
		ARHGAP35
		PKNOX1
		ARID4B
		KLF13
		ZNF592
		SREBF1
		DMTF1
		CDC5L
		UBTF
		E2F5
		CTCFL
		GABPB1
		STAT6
		CXXC5
		CEBPB
		GATAD2B
		ZNF341
		ARID1B
		E2F7
		SP4
		EGR3
		ATF4
		GMEB1
		PBX2
		FOSL1
		TRIP13
		SRF
		HMGXB4
		PTTG1
		SIN3B
		PTBP1
		KAT2B
		PHF21A
		ZMYM3
		ZBTB14
		SAFB
		ZFX
Depletion of the TF alters the cell cycle/The TF is rhythmic/	18	PPARD
		BRCA1
		RBM17
		MCM7
		NELFE
		STAT5B
		EHMT2
		MCM3
		SNAI1
		TEAD2
		CREBBP
		XRCC3
		ZNF518B
		KAT8
		ESRRB
		SREBF2
		ZNF653
		ILF3
The TF recently emerged (<250 mya) but is not a KZFP	13	ZFP3
		ZNF232
		MZF1
		ZNF280B
		ZSCAN31
		HKR1
		IFI16
		ZNF502
		ZNF146
		CCAR2
		ZFP42
		GLI4
		ZNF280A
The TF is enriched at rhythmic gene promoters	108	MLX
		FEZF1
		POLR2G
		GLIS1
		BRD9
		HNRNPH1
		AFF1
		MTA2
		TAF9B
		RBM34
		HLTF
		L3MBTL2
		TEAD1
		NR2F1
		CHD1
		LARP7
		ZIC2
		MTA3
		DACH1
		ZNF148
		IKZF1
		ZBTB33
		MGA
		GTF2F1
		ZBTB48
		CHD2
		NR4A1
		ARNT
		JUNB
		REST
		FIP1L1
		ARID3A
		CSDE1
		NKRF
		SRSF1
		ZNF692
		TBL1XR1
		THRB
		ZBTB11
		HDAC8
		THAP1
		ZNF395
		HDAC2
		TBX18
		GTF2B
		MYNN
		DIDO1
		ZNF407
		KHSRP
		TARDBP
		KLF14
		POLR2H
		USF1
		IRF2
		ZNF507
		CC2D1A
		NR2F6
		PHF8
		SOX6
		RNF2
		HDAC3
		TCF3
		BACH1
		MAFG
		ZFP36
		CBX3
		ZNF76
		EGR2
		SMARCA5
		CGGBP1
		ZNF830
		HBP1
		HSF4
		CBX1
		POU5F1
		HDAC1
		BMI1
		ZHX1
		HNRNPK
		ELF1
		ZBTB26
		E2F4
		KLF12
		TFCP2
		HDGF
		NEUROD1
		ZNF770
		TAF15
		ZZZ3
		U2AF1
		BCL6
		SMAD4
		RBM25
		NFIC
		BCOR
		ETV1
		IRF9
		ARID2
		SRSF3
		MBD2
		MAFF
		SMARCE1
		MAZ
		CBX2
		GABPA
		ZBTB40
		CREM
		TEAD4
Depletion of the TF alters the cell cycle	21	SLC30A9
		SFPQ
		KLF7
		ZNF277
		SNAPC5
		GTF3A
		DLX4
		MTF1
		MECOM
		COPS2
		POLR3G
		TSHZ1
		ZNF668
		BDP1
		ZNF217
		PRDM6
		BRF2
		RFX7
		PHTF2
		NUFIP1
		MBD1
The TF is rhythmic/	25	ZBTB42
		HOMEZ
		POLR3A
		SMAD2
		ZBTB34
		HMG20B
		PRMT5
		FOXA1
		THAP7
		ZNF784
		HOXB6
		HEY1
		THRA
		CAMTA2
		BRF1
		SRSF9
		CHAMP1
		XRCC4
		TGIF2
		CBX5
		PYGO2
		ZNF398
		ZBTB49
		HDAC6
		RERE
