## Supplementary material for "Evolutionarily recent transcription factors partake in human cell cycle regulation": TableS11

### Sheet: IndexRe analysis_RepliseqRIF1KO
Column1	Column2
symbol	DNA binding protein (DBP) whose peaks were checked for enrichment in 50kB regions late unchanged upon RIF1 KO, but switching from late to early upon additional H3K9me3 KD, i.e. SUV39H1/SUV39H2/SETDB1 KD.
p_enrich	Fisher's Exact Test p-value
padj_enrich	Benjamini Hochberg-adjusted p-value
ratio_observed	fraction of peaks overlapping said regions
ratio_expected	expected fraction of peaks overlapping said regions in the case of random binding
ratio_foldChange	ratio_observed/ratio_expected
DBP_peaks_total	total number of DBP peaks
DBP_peaks_in_LU_K9KdLtE	number of DBP peaks falling within said regions

### Sheet: Re analysis_RepliseqRIF1KO
symbol	p_enrich	padj_enrich	ratio_observed	ratio_expected	ratio_foldChange	DBP_peaks_total	DBP_peaks_in_LU_K9KdLtE
ZNF274	1.75663404834411e-32	1.18572798263227e-30	0.0547341931424976	0.019427509496984	2.81735510931007	3179	174
ZNF675	2.13959414027723e-27	1.23790803830326e-25	0.0362580128205128	0.019427509496984	1.86632325806567	9984	362
ZNF707	7.76946073031318e-19	2.62345227756054e-17	0.0444993819530284	0.019427509496984	2.29053456182517	3236	144
ZNF586	1.10799898277241e-15	2.80462242514267e-14	0.0395637839208724	0.019427509496984	2.03648254177997	3943	156
ZNF736	1.64402618410125e-15	3.91665061506473e-14	0.0345926263086026	0.019427509496984	1.78060014918397	6591	228
ZNF41	1.42668504498684e-12	2.6874764800915e-11	0.0337802542225318	0.019427509496984	1.7387845944832	5743	194
ZNF786	2.05786778261479e-10	3.33374580783595e-09	0.0383918869974647	0.019427509496984	1.97616102071266	2761	106
ZNF324	6.30487971520533e-10	9.82106263330061e-09	0.0311477962934122	0.019427509496984	1.60328303008926	6421	200
ZNF248	9.09163156095874e-10	1.38947576686351e-08	0.0313108371187541	0.019427509496984	1.61167529598248	6164	193
MAFK	1.12260756498701e-09	1.68391134748051e-08	0.0250285279573982	0.019427509496984	1.28830347303569	26290	658
GTF3A	1.38493118438961e-09	2.03962592610107e-08	0.0512820512820513	0.019427509496984	2.63966162466746	975	50
CHAMP1	1.89264413928467e-09	2.68954693477295e-08	0.0292404473438956	0.019427509496984	1.50510529146492	8584	251
ZNF547	4.49318773535682e-09	6.27496907868798e-08	0.0372162262746557	0.019427509496984	1.91564576408692	2687	100
ZNF506	2.59358094833974e-08	3.5606789290766e-07	0.0303881090008258	0.019427509496984	1.56417934092599	6055	184
ZNF768	2.90300143529777e-08	3.91905193765198e-07	0.0470046082949309	0.019427509496984	2.41948708362377	1085	51
ZFP69B	3.5938986200889e-08	4.74420230397443e-07	0.0328697850821745	0.019427509496984	1.69191965070342	3955	130
ZNF485	3.6832138431077e-08	4.74420230397443e-07	0.0306284104911107	0.019427509496984	1.57654847605997	5681	174
ZNF816	3.68993512531345e-08	4.74420230397443e-07	0.0399325084364454	0.019427509496984	2.0554620468797	1778	71
ZNF329	8.62644330087063e-08	1.0749875498008e-06	0.0416666666666667	0.019427509496984	2.14472507004231	1440	60
KLF7	1.59293265077522e-07	1.92578424944466e-06	0.0476718403547672	0.019427509496984	2.45383178745418	902	43
ZNF708	5.70966628506728e-07	6.00627232585e-06	0.0393401015228426	0.019427509496984	2.02496884785721	1576	62
ZNF354A	9.31094027346753e-07	9.66905336090859e-06	0.0395364689843217	0.019427509496984	2.03507654907901	1467	58
ZNF182	1.29914485073392e-06	1.3153841613681e-05	0.0286422046756464	0.019427509496984	1.47431170629941	6459	185
TRIM28	1.31971967013671e-06	1.31971967013671e-05	0.023275008253549	0.019427509496984	1.19804384896388	36348	846
ZNF419	1.78490221233681e-06	1.76313511218636e-05	0.0423423423423423	0.019427509496984	2.17950439550246	1110	47
ZNF37A	2.15210291152381e-06	2.10024501004131e-05	0.0438775510204082	0.019427509496984	2.25852680845272	980	43
TRIM24	2.67427317677288e-06	2.51879217812329e-05	0.022713424243061	0.019427509496984	1.16913720961439	47593	1081
HNRNPK	3.87710156271596e-06	3.60971524804589e-05	0.0258728962572218	0.019427509496984	1.33176598169922	11943	309
ZNF260	5.68964047888731e-06	5.12067643099858e-05	0.0364880273660205	0.019427509496984	1.87816288915906	1754	64
ZNF418	6.82718800489652e-06	6.076947564798e-05	0.0384047267355982	0.019427509496984	1.97682192571108	1354	52
ZBTB18	7.99561582062812e-06	7.03961827685737e-05	0.0375586854460094	0.019427509496984	1.93327330257335	1491	56
ZNF507	8.15619845205204e-06	7.10378574856145e-05	0.0264344907164586	0.019427509496984	1.36067315888135	9533	252
CBX5	1.16046959888407e-05	9.9997912244266e-05	0.0278551532033426	0.019427509496984	1.43379948972188	6462	180
ZNF766	1.17450045446329e-05	0.000100141617696344	0.0233073261042052	0.019427509496984	1.19970735867218	30248	705
ZNF45	1.827312577327e-05	0.000152590019343801	0.0402245088868101	0.019427509496984	2.07049230335236	1069	43
ZNF93	3.41983518458554e-05	0.000282659846889213	0.0309547083740632	0.019427509496984	1.59334413805685	3069	95
ZNF669	4.23846422738828e-05	0.00034331560241845	0.0361290322580645	0.019427509496984	1.85968418976572	1550	56
ZNF534	5.72485849924301e-05	0.000459122315285825	0.0232723996846965	0.019427509496984	1.19790957705152	26641	620
ZNF513	6.66252559000999e-05	0.000523946187175543	0.039553752535497	0.019427509496984	2.03596619225112	986	39
ZNF808	0.000108279853564323	0.000843333474875979	0.030958597538232	0.019427509496984	1.59354432656631	2681	83
ZNF562	0.000119609537380211	0.000922702145504483	0.0559210526315789	0.019427509496984	2.87844680453047	304	17
FOXJ2	0.000252631398107698	0.00191244329408631	0.0277317880794702	0.019427509496984	1.42744946714737	4832	134
ZNF845	0.000280880852889892	0.00208727973248452	0.0467091295116773	0.019427509496984	2.40427778552514	471	22
ZSCAN31	0.000333927948089325	0.00245892398138503	0.0344585091420534	0.019427509496984	1.77369668239786	1422	49
PATZ1	0.000409267589666572	0.00298654727594526	0.0345323741007194	0.019427509496984	1.77749876308543	1390	48
ZNF879	0.000506268216129591	0.00366140406308007	0.0376344086021505	0.019427509496984	1.93717103100596	930	35
ZNF257	0.000648455024538095	0.00460744359540226	0.023226916459568	0.019427509496984	1.19556840073473	20924	486
ZNF549	0.000805706069148906	0.00567497318270099	0.0272181740248607	0.019427509496984	1.40101200460544	4666	127
ZNF347	0.000858350344618085	0.00599365326845387	0.0294974508375819	0.019427509496984	1.51833413552886	2746	81
ZNF354C	0.000892454944658465	0.00613406481047771	0.0290193462308205	0.019427509496984	1.49372446505949	2998	87
ZNF267	0.000893604503254777	0.00613406481047771	0.0361328125	0.019427509496984	1.85987877167732	1024	37
ZNF134	0.000937298686556599	0.00637993223622559	0.0257516904042584	0.019427509496984	1.32552710414355	6951	179
ZNF449	0.00111440327872009	0.00752222213136064	0.0286081645773063	0.019427509496984	1.47255954664429	3111	89
ZNF644	0.00220488711505425	0.0147599881255698	0.0244148506860371	0.019427509496984	1.25671541634441	9912	242
CUX1	0.00265935005334653	0.0175127930342332	0.0256493506493507	0.019427509496984	1.32025932883124	6160	158
ZNF440	0.00295901888642056	0.0193290749838762	0.0288097043214556	0.019427509496984	1.48293348284958	2638	76
DACH1	0.00371857169432154	0.0240963445792036	0.0233766233766234	0.019427509496984	1.20327432501075	15015	351
ZNF512	0.00509055169288626	0.0327249751685546	0.0226996730499766	0.019427509496984	1.16842938892917	21410	486
ZNF174	0.00529289903507736	0.0337578599875013	0.0648148148148148	0.019427509496984	3.3362389978436	108	7
TRIP13	0.00611698165027908	0.0387090245056723	0.0441640378548896	0.019427509496984	2.27327326036031	317	14
KLF12	0.00772894788726136	0.0485306030130364	0.0265816055289739	0.019427509496984	1.36824565871918	3762	100
